# Natural variation in *Arabidopsis thaliana* highlights a key role of Glyoxalase I;2 in detoxifying glucose-derived reactive carbonyl species

**DOI:** 10.1101/2023.12.20.572487

**Authors:** Maroua Bouzid, Manuel Balparda, Aylin Kerim, Ying Fu, Clarisa E. Alvarez, Saleh Alseekh, Alisdair R. Fernie, Veronica G. Maurino

## Abstract

Reactive carbonyl species (RCS) are toxic byproducts of normal metabolism that become more prevalent under oxidative stress. Here, we show that *Arabidopsis thaliana* ecotypes exhibit natural variation in their ability to detoxify glucose-derived RCS. We identified the IP-Pal-0 ecotype showing enhanced tolerance to glucose-derived RCS via upregulation of the glyoxalase system. In particular, the Viridiplantae-specific isoforms GLXI;2, GLXII;4, and GLXII;5 are highly expressed in IP-Pal-0 when plants are grown in the presence of 2-keto-D-glucose (KDG; glucosone) or methylglyoxal, and protein extracts from these plants display enhanced GLXI activity on KDG than other ecotypes. We identified specific motif/*cis*-regulatory elements in the *GLXI;2* promoter regions of Col-0 and IP-Pal-0 that may underlie the differential expression of *GLXI;2* associated with KDG detoxification. IP-Pal-0 GLXI;2 contains two different amino acids compared to Col-0, but these do not affect the basic kinetics of the protein. Interestingly, we found that the simultaneous change of these amino acids also occurs together in the GLXI proteins of some other organisms, suggesting a convergence in the simultaneous change of both amino acid residues. Our findings underscore the importance of Viridiplantae-specific glyoxalase isoforms in detoxifying glucose-derived RCS, particularly KDG, and highlight the promise of harnessing natural genetic diversity in the glyoxalase pathway to enhance plant stress tolerance.
