## Supplementary material for "Natural variation in *Arabidopsis thaliana* highlights a key role of Glyoxalase I;2 in detoxifying glucose-derived reactive carbonyl species": Suppl Data 1.xlsx

### Sheet: Sheet1
	Col-0 KDG BR1	Col-0 KDG BR2	Col-0 KDG BR3	Col-0 KDG BR4	Col-0 KDG BR5	Col-0 KDG BR6	Col-0 MS BR1	Col-0 MS BR2	Col-0 MS BR3	Col-0 MS BR4	Col-0 MS BR5	Col-0 MS BR6	IP-Pal-0 KDG BR1	IP-Pal-0 KDG BR2	IP-Pal-0 KDG BR3	IP-Pal-0 KDG BR4	IP-Pal-0 KDG BR5	IP-Pal-0 KDG BR6	IP-Pal-0 MS BR1	IP-Pal-0 MS BR2	IP-Pal-0 MS BR3	IP-Pal-0 MS BR4	IP-Pal-0 MS BR5	IP-Pal-0 MS BR6
Alanine	5247.45	7748.13	5039.6	5010.27	7473.7	7123.91	9070.46	4144.42	7168.14	9969.6	6228.12	9137.32	959.111	1398.57	910.85	1327.87	939.979	1376.32	708.548	572.896	388.787	244.183	444.142	498.268
Alanine beta	23.3403	34.7859	29.6505	34.1009	42.0528	30.791	96.7487	41.9089	78.1812	77.4522	87.4789	111.612	27.5649	43.8282	27.1318	46.0708	48.1021	60.9563	26.0553	34.9771	26.246	21.4401	35.7376	49.6323
Ascorbic acid	5.75874	10.4319	3.53052	9.01185	2.35878	8.38397	17.7697	4.71434	13.4393	19.0388	24.2937	18.364	2.49955	13.7878	3.39828	7.73593	4.45445	10.4311	19.5903	20.1844	12.0462	7.48511	28.7828	21.8429
Asparagine	2169.06	4197.33	2419.07	1441.85	2699.56	2643.5	1645.13	577.37	1105.55	1403.98	1344.7	1389.39	270.445	401.18	244.649	257.674	325.877	572.101	167.353	151.399	123.513	90.7111	140.321	215.467
Aspartic acid	2417.23	2985.21	3491.46	2739.18	3796.6	3651.31	5827.32	2025.88	4916.58	6729.31	5704.02	7471.43	251.954	443.098	315.51	368.867	380.914	661.145	135.811	168.025	160.419	111.509	195.476	285.356
Citric acid	1187.7	1310.52	90.1841	1547.7	1494.03	947.593	1145.02	323.005	1031.09	1916.93	705.385	1136.62	403.008	585.149	384.784	616.796	487.701	754.614	360.303	484.163	303.984	230.44	547.862	818.358
Dehydroascorbic acid	152.828	327.539	111.005	380.58	185.687	197.077	641.097	167.933	656.554	978.593	558.114	764.022	59.8076	85.7048	71.4653	101.739	92.5945	133.486	38.4523	44.2683	40.8104	28.3412	48.8897	65.9412
Dehydroascorpic acid dimer	1201.06	2241.38	946.345	2953.81	1459.86	1665.71	4125.8	1275.76	4299.11	5914.92	3697.23	5054.28	470.303	712.577	521.162	785.836	665.789	1045.07	316.925	361.599	300.397	204.277	393.145	501.537
Erythrose	32.115	31.8489	43.9677	30.8354	43.5081	43.7367	54.4021	26.3293	49.7083	51.4569	42.4801	46.6265	7.25524	11.8264	9.1405	9.8256	6.23771	11.2348	10.8409	16.913	17.033	14.1295	28.4401	26.0667
Fructose-6-phosphate	0.511851	3.77803	0.0231213	0.492915	0.810032	0.228544	2.30339	0.993659	0.777222	0.211023	0.879572	0.100984	0.725819	1.10901	2.12988	0.344009	0.917683	0.286551	0.0822357	2.25484	0.199513	1.05865	0.0833064	1.97087
fructose	4367.92	4883.16	6840.64	6334.88	6288.42	6483.67	2478.66	508.569	2599.12	3493.17	1239.73	2811.81	1531.93	1598.02	2322.03	5135.03	1825.34	2434.67	283.963	240.28	208.015	200.648	227.085	254.541
Fucose	91.9743	122.977	162.484	88.7383	145.561	154.698	117.771	57.3293	116.26	143.054	120.079	123.068	80.649	212.882	118.868	95.1413	131.074	215.367	109.507	157.292	114.152	94.5617	159.619	162.912
Fumaric acid	3167.61	2626.48	5570.55	5843.07	4951.53	4187.59	4609.07	962.292	4062.97	5886.1	3323.63	4635.53	17.6388	22.3773	18.3097	16.6576	16.3129	28.8356	20.759	16.3061	11.1154	4.46389	7.68566	18.3576
GABA	19.9535	24.2783	23.1012	29.6055	34.4473	27.6135	31.6627	17.9654	17.0836	27.6695	25.168	16.6964	23.2394	45.0903	32.7787	32.3974	30.547	52.8539	12.4571	21.0014	16.3276	12.8831	26.2621	30.0445
Galactinol	374.429	541.593	223.572	509.534	451.976	401.322	1245.52	449.338	1244.39	1271.05	1288.99	1522.3	122.951	283.016	189.041	212.925	233.681	393.99	100.821	131.446	131.191	83.394	218.14	268.428
Galactonic acid	11.4525	26.7476	14.2322	27.2225	22.1915	21.6675	39.3462	17.7298	38.8478	61.9208	36.3934	44.0562	13.025	21.2474	19.6787	23.1239	28.6022	29.354	6.4982	14.4463	15.687	10.5007	15.0553	21.7392
Gluconate	107.236	86.0545	230.569	81.2125	170.266	91.8454	23.8774	54.4479	21.3399	47.5579	31.3687	29.2587	161.357	199.264	130.458	132.369	121.896	124.356	29.4567	73.3588	47.579	33.6688	50.3337	21.9874
Glucose	40827.2	37864.2	48492.4	40077.5	32844.2	37222.8	7333.6	1428.44	8126.35	15704	2898.6	8998	7433.14	8955.46	8582.69	16596.7	8081.16	11556.8	1141.25	978.494	486.897	332.946	854.406	1153.38
Glutamic acid	5377.66	7231.52	7703.38	6226.15	8298.43	7717.51	8358.59	2579.57	7552.18	9018.64	6915.23	8520.07	395.081	603.844	460.147	577.543	548.93	873.217	201.967	203.709	184.49	135.889	220.694	322.057
Glutamine	435.777	479.4	474.223	161.703	638.534	752.566	112.356	32.6263	128.293	284.591	183.403	255.473	7.65161	13.3906	9.91576	13.8155	15.5872	25.3509	4.61469	3.58344	13.712	5.86694	6.79333	7.22128
2-oxo-Glutaric acid	35.3587	40.8696	54.3868	39.8051	52.417	49.1789	27.2432	13.5693	31.1487	44.3185	40.179	37.6014	12.8184	10.3636	4.15085	6.19682	7.05269	11.798	2.15553	6.71115	3.7812	3.92796	0.584003	5.07288
Glyceric acid	83.0215	58.4448	251.942	277.541	229.37	317.465	131.433	117.77	126.414	152.574	152.106	324.665	1112.97	1121.14	685.94	847.258	1821.82	2403.14	42.1687	17.2833	43.342	14.139	15.7689	141.981
Glycerol	32.2128	28.826	31.0031	40.3803	34.6425	34.6016	87.6734	153.131	48.765	41.3121	49.1273	39.98	31.8081	33.7254	35.2089	25.3107	35.0089	32.0259	33.8242	29.9657	39.936	32.7956	45.791	31.1458
Glycine	205.342	248.536	169.312	193.543	165.808	166.93	413.344	299.573	416.717	697.718	600.503	508.996	41.943	51.0451	41.7256	44.4921	41.5875	59.0387	44.605	46.4213	43.8804	24.6557	44.8609	38.382
Glycolic acid	7.26479	5.64918	2.3453	8.145	2.13795	7.68342	10.1841	9.39349	1.77366	5.43264	1.27093	3.94996	6.9655	0.477587	8.07404	1.60356	9.36215	14.3954	2.81262	3.09979	1.0978	1.89463	2.48803	0.0981899
Glyoxylic acid	18.7894	15.7828	19.5325	18.1753	20.4756	28.7562	24.0801	16.9396	19.9208	16.948	13.7395	20.2179	22.3584	35.6777	19.2015	19.0408	22.6607	39.6751	27.2785	35.0387	29.7112	17.3744	29.1521	29.1679
Guanidine	0.682286	0.218551	0.140236	1.76226	1.58711	1.02629	0.822278	3.15615	0.879523	2.99071	1.70276	0.770342	0.118396	0.404865	0.522638	0.172393	2.6496	2.06449	0.755145	0.323528	1.93594	3.37693	5.85893	0.950478
Myo-insitol	1681.22	3364.69	1166.16	3947.64	1587.55	1750.61	4250.49	1012.04	3389.68	4242.72	2650.4	3480.99	1096.44	2842.74	1858.04	2211.03	1712.43	2749.42	987.593	1389.68	908.277	502.053	1533.06	1613.35
Isolucine	36.071	47.8156	58.9	60.7693	68.328	80.4284	169	153.082	138.102	134.1	195.599	198.939	177.478	266.875	166.647	159.628	255.487	382.478	108.15	146.469	134.589	119.914	201.782	224.227
2-Keto-D-glucose (KDG)	342.796	261.862	287.522	260.835	292.875	283.438	120.033	83.6817	85.8841	77.3262	87.8485	82.3096	96.495	67.3192	104.188	90.9634	90.654	92.3457	80.0131	104.65	91.7327	119.378	91.435	99.1826
Lactic acid	20.5696	23.5932	18.6493	28.3416	12.8858	28.1932	54.2019	0	50.2643	33.8086	23.1846	47.8697	9.97173	7.18198	13.364	7.22263	29.2297	21.1382	15.7782	18.5133	17.0359	27.3825	40.0661	14.1951
Leucine	51.0753	67.3298	84.4083	87.5397	97.2388	134.27	246.949	212.136	186.663	187.933	261.309	274.201	296.428	502.136	312.899	296.577	472.596	688.809	225.643	252.501	265.096	217.631	392.565	419.052
Lysine	20.279	28.6768	12.383	15.8753	26.2122	31.9654	92.1326	56.5269	66.7308	50.8184	97.6311	82.0936	58.2427	94.2195	60.496	50.9941	90.7844	125.667	37.112	60.1803	52.7869	42.3792	79.5868	93.7423
Malic acid	329.445	372.725	560.417	492.633	858.009	549.286	437.517	134.735	434.061	648.25	368.614	606.682	131.936	190.724	115.384	151.021	147.94	234.712	61.3415	73.2766	72.8155	48.5056	83.9754	129.585
Maltose	14.6683	20.3522	9.03088	24.2297	16.6025	15.5713	17.8028	7.54615	26.1266	16.0311	25.7523	36.9539	7.52807	10.2524	1.08461	8.76873	7.74932	13.85	12.5663	7.55528	7.54903	9.48448	11.0059	12.3232
Methionine	29.3372	53.8412	32.784	30.9394	41.803	36.9573	64.7619	28.4933	57.9429	66.9672	68.8547	75.0964	25.8037	45.8574	29.7858	35.8724	45.707	56.2437	20.3739	22.9803	18.7351	11.8509	33.7537	36.4882
Nicotinic acid	7.89846	5.21622	11.5762	5.54921	7.92228	11.0149	21.5448	11.9805	18.2999	19.6573	17.7745	22.1366	36.5262	56.9426	43.6543	42.4886	49.4983	68.2446	35.0364	41.5315	41.8079	38.6729	64.1313	60.6774
Ornithine	695.607	1417.84	483.379	248.83	622.861	766.96	795.85	500.502	295.304	346.997	866.468	555.085	27.8208	36.2483	27.8322	21.4924	38.0321	42.841	33.3743	27.7208	36.0412	26.8192	27.7513	41.4369
Phenylalanine	56.1059	84.7543	63.5805	36.6981	77.6284	92.09	94.94	57.1855	93.0607	112.018	106.297	104.457	25.6699	24.6303	18.9557	25.6679	22.27	30.0437	9.77973	13.2671	14.9864	15.2306	21.3015	19.9545
Phosphoric acid	3248.83	4636.04	2929.14	3995.46	4168.11	4667.37	10482.9	6280.85	12137.2	16748.5	24622.7	24185.5	2887.37	4332.37	2812.77	3422.99	5188.48	6440.31	2252.13	2601.17	2674.69	2041.23	3965.22	5434.44
Proline	94889.8	113181	126433	120230	167731	155635	18692.4	2374.3	8492.08	25514.7	4793.02	17839.2	887.237	976.307	766.985	688.866	936.686	1277.66	736.394	567.276	464.284	336.673	516.633	580.811
Putrescine	1887.52	2344.36	3184.83	1448.27	2523.52	2420.25	1942.76	946.334	1330.66	1899.26	1556.96	1811.96	126.5	307.046	224.214	220.882	185.74	289.774	206.86	197.578	169.307	145.588	233.834	187.635
Pyroglutamic acid	34559.3	49005.8	37938.4	25585.5	40833.2	43111.1	27763.8	10386.5	21655.7	33890.9	26399	33366.2	2614.11	4222.58	3061.65	3993.69	3749.84	6223.76	1885.14	1768.85	1318.54	879.916	1730.89	2391.27
Pyruvic acid	41.5992	51.6293	59.0588	54.4301	54.2436	50.7667	106.934	128.431	87.935	104.535	83.8618	90.8335	26.0368	43.4121	33.0109	32.8416	25.8938	37.8438	27.5237	21.2403	16.2254	15.3712	31.6925	37.8534
Raffinose	15.3686	10.1372	20.2181	34.638	38.3307	32.4572	52.9498	58.2113	61.6443	50.1926	81.4824	72.5902	154.596	301.495	170.254	263.997	0.361715	380.467	109.35	126.564	98.882	83.5062	140.005	179.436
Rhamnose	91.9743	122.977	162.484	88.7383	145.561	154.698	117.771	57.3293	116.26	143.054	120.079	123.068	80.649	212.882	118.868	95.1413	131.074	215.367	109.507	157.292	114.152	94.5617	159.619	162.912
Serine	4433.34	6994.92	6573.49	5023.72	9143.39	8097.96	10149.7	5252.87	8868.63	8743.02	11554.7	10290.7	530.478	921.918	562.108	616.958	814.703	1225.14	503.937	759.645	694.096	537.881	1137.14	878.045
Acetyl-l-serine	43.4784	57.9575	49.7384	53.02	68.7318	54.4417	168.378	69.8009	133.548	125.763	149.999	189.571	49.4645	67.6963	39.0837	73.2024	75.0297	107.374	43.0876	56.0754	42.2127	30.2414	70.1963	84.0419
Erine	16.3181	40.0575	37.9581	11.197	36.0959	19.56	89.8853	40.5564	34.221	76.1703	48.2033	64.6528	19.6317	13.3144	8.59214	19.2039	18.1959	29.8099	19.1933	21.0449	9.69498	14.5475	28.2477	24.194
Succinic acid	53.4357	37.0755	59.6067	50.8709	58.0484	58.7282	58.6935	19.5511	67.1652	97.4837	45.6263	85.018	15.0517	23.0549	16.1088	17.3946	14.7641	17.9302	11.0868	8.842	9.81049	6.03961	6.63445	10.9014
Sucrose	7802.74	10954.5	3422.6	15637.8	8176.26	6789.83	8982.23	2678.36	8220.6	7293.37	6940.92	10100.4	1518.85	2952.85	1921.3	2116	1979.86	2656.83	1121.66	1277.65	1072.79	600.938	1476.22	1859.65
Trehalose	44.4977	59.5262	25.6591	64.0484	36.4082	33.7274	42.1932	10.9876	41.5933	35.1584	20.8424	30.5646	15.9217	17.6609	14.4062	33.1157	17.9719	28.2473	12.9387	12.6964	10.2802	12.032	18.1299	24.1524
Threonic acid	68.2991	41.6764	86.0223	41.5579	99.994	104.764	12.6344	3.1026	3.61641	17.9012	14.6887	19.4018	13.9347	30.6474	19.7627	30.6098	21.4602	32.5825	2.09859	0.491861	7.94424	1.42663	2.50263	3.29368
Threonine	328.484	396.54	563.43	424.948	734.895	711.389	622.555	269.824	492.775	632.125	605.915	731.756	140.208	235.901	156.593	152.78	209.262	321.92	81.4822	110.097	98.8075	73.5585	149.262	161.171
Tryptophan	0.108707	10.2289	1.34757	1.85608	2.39469	3.36321	17.6149	10.5799	7.79547	0.513005	20.9824	21.545	11.2292	16.3233	10.3847	10.248	19.8772	14.4903	3.89276	4.91615	4.58879	5.19325	11.0334	13.7466
Tyramine	51.7134	91.0648	70.8653	39.4251	57.3623	96.5276	113.086	71.1671	87.0874	72.9371	112.12	104.026	66.1179	112.176	77.5229	65.5465	115.298	165.707	47.8588	70.736	56.4755	46.8619	86.6163	95.2419
Tyrosine	10.9941	35.7046	17.5837	22.0969	12.5336	22.3002	72.0919	60.9896	43.4095	45.3276	75.3241	59.7905	60.8555	114.34	63.0418	68.5377	91.7415	139.55	52.9883	60.5523	49.8314	51.8268	79.8917	96.4979
Valine	282.293	406.19	395.555	369.832	540.481	508.205	781.001	456.37	659.855	725.147	763.009	873.987	380.359	590.926	384.738	391.658	526.023	846.243	264.684	321.494	299.449	267.581	428.012	482.507
