## Supplementary material for "Natural variation in *Arabidopsis thaliana* highlights a key role of Glyoxalase I;2 in detoxifying glucose-derived reactive carbonyl species": Suppl Table 2 Raw data promoter region_Col0_IP-Pal0.xlsx

### Sheet: Sheet1
Suppl. Table 1: All the cis-regulatory elements identified in Col-0 and IP-Pal0 ecotypes using PlantCareonline tool. The positions are going from 0 to -2400bp in the direction of 5' (0 is in the 3' end which is the position of the last nucleotide before the ATG and -2400 is in the 5' end)
ecotype	Motifs	Motif_sequences	start_position	end_position	Motif_length	species_where_discovered	function
Col0	CAAT-box	CAAAT	-2393	-2388	5	Pisum sativum	common cis-acting element in promoter and enhancer regions
Col0	AuxRR-core	GGTCCAT	-2389	-2382	7	Nicotiana tabacum	cis-acting regulatory element involved in auxin responsiveness
Col0	MYC	CATTTG	-2385	-2379	6	Arabidopsis thaliana
Col0	CAAT-box	CAAAT	-2384	-2379	5	Pisum sativum	common cis-acting element in promoter and enhancer regions
Col0	CAAT-box	CAAAT	-2343	-2338	5	Pisum sativum	common cis-acting element in promoter and enhancer regions
Col0	CAAT-box	CAAT	-2325	-2321	4	Nicotiana glutinosa
Col0	ARE	AAACCA	-2231	-2225	6	Zea mays	cis-acting regulatory element essential for the anaerobic induction
Col0	TATA-box	TACAAAA	-2228	-2221	7	Oryza sativa	core promoter element around -30 of transcription start
Col0	TATA-box	TATACA	-2225	-2219	6	Helianthus annuus	core promoter element around -30 of transcription start
Col0	TATA-box	TATA	-2223	-2219	4	Arabidopsis thaliana	core promoter element around -30 of transcription start
Col0	CAAT-box	CCAAT	-2220	-2215	5	Arabidopsis thaliana	common cis-acting element in promoter and enhancer regions
Col0	W box	TTGACC	-2194	-2188	6	Arabidopsis thaliana
Col0	MYC	CATGTG	-2189	-2183	6	Arabidopsis thaliana
Col0	WUN-motif	TTATTACAT	-2186	-2177	9	Nicotiana glutinosa
Col0	CAAT-box	CAAT	-2170	-2166	4	Nicotiana glutinosa
Col0	MYC	CAATTG	-2170	-2164	6	Arabidopsis thaliana
Col0	CAAT-box	CAAT	-2168	-2164	4	Nicotiana glutinosa
Col0	TATA-box	ATATAA	-2159	-2153	6	Brassica oleracea	core promoter element around -30 of transcription start
Col0	TATA-box	TATA	-2158	-2154	4	Arabidopsis thaliana	core promoter element around -30 of transcription start
Col0	CAAT-box	CAAT	-2153	-2149	4	Nicotiana glutinosa
Col0	TATA-box	ATTATA	-2136	-2130	6	Brassica napus	core promoter element around -30 of transcription start
Col0	TATA-box	TATAA	-2135	-2130	5	Arabidopsis thaliana	core promoter element around -30 of transcription start
Col0	TATA-box	TATA	-2134	-2130	4	Arabidopsis thaliana	core promoter element around -30 of transcription start
Col0	TATA-box	ATTATA	-2128	-2122	6	Brassica napus	core promoter element around -30 of transcription start
Col0	TATA-box	TATAA	-2127	-2122	5	Arabidopsis thaliana	core promoter element around -30 of transcription start
Col0	TATA-box	TATA	-2126	-2122	4	Arabidopsis thaliana	core promoter element around -30 of transcription start
Col0	CAAT-box	CAAT	-2084	-2080	4	Nicotiana glutinosa
Col0	CAAT-box	CAAT	-2030	-2026	4	Nicotiana glutinosa
Col0	TATA-box	ATATAA	-2028	-2022	6	Brassica oleracea	core promoter element around -30 of transcription start
Col0	TATA-box	TATA	-2027	-2023	4	Arabidopsis thaliana	core promoter element around -30 of transcription start
Col0	CAAT-box	CAAT	-1994	-1990	4	Nicotiana glutinosa
Col0	CAAT-box	CAAAT	-1976	-1971	5	Pisum sativum	common cis-acting element in promoter and enhancer regions
Col0	CAAT-box	CAAT	-1945	-1941	4	Nicotiana glutinosa
Col0	CAAT-box	CAAT	-1892	-1888	4	Nicotiana glutinosa
Col0	AT~TATA-box	TATATA	-1843	-1837	6	Arabidopsis thaliana
Col0	TATA-box	TATATA	-1843	-1837	6	Arabidopsis thaliana	core promoter element around -30 of transcription start
Col0	TATA-box	TATA	-1841	-1837	4	Arabidopsis thaliana	core promoter element around -30 of transcription start
Col0	TATA-box	TACAAAA	-1798	-1791	7	Oryza sativa	core promoter element around -30 of transcription start
Col0	TATA-box	TACAAAA	-1773	-1766	7	Oryza sativa	core promoter element around -30 of transcription start
Col0	AAGAA-motif	GAAAGAA	-1755	-1748	7	Avena sativa
Col0	CAAT-box	CAAT	-1590	-1586	4	Nicotiana glutinosa
Col0	TATA-box	TATAA	-1550	-1545	5	Arabidopsis thaliana	core promoter element around -30 of transcription start
Col0	TATA-box	TATA	-1549	-1545	4	Arabidopsis thaliana	core promoter element around -30 of transcription start
Col0	TATA-box	TATA	-1542	-1538	4	Arabidopsis thaliana	core promoter element around -30 of transcription start
Col0	TATA-box	TATA	-1537	-1533	4	Arabidopsis thaliana	core promoter element around -30 of transcription start
Col0	CAAT-box	CCAAT	-1531	-1526	5	Arabidopsis thaliana	common cis-acting element in promoter and enhancer regions
Col0	CAAT-box	CAAT	-1530	-1526	4	Nicotiana glutinosa
Col0	Unnamed__4	CTCC	-1526	-1522	4	Petroselinum hortense
Col0	CAAT-box	CAAT	-1517	-1513	4	Nicotiana glutinosa
Col0	Unnamed__4	CTCC	-1505	-1501	4	Petroselinum hortense
Col0	TATA-box	taTATAAAg	-1502	-1493	9	Lycopersicon esculentum	core promoter element around -30 of transcription start
Col0	AT~TATA-box	TATATAAA	-1501	-1493	8	Arabidopsis thaliana
Col0	TATA-box	TATAAA	-1501	-1495	6	Helianthus annuus	core promoter element around -30 of transcription start
Col0	TATA-box	TATATAA	-1500	-1493	7	Arabidopsis thaliana	core promoter element around -30 of transcription start
Col0	AT~TATA-box	TATATA	-1499	-1493	6	Arabidopsis thaliana
Col0	TATA-box	TATATA	-1499	-1493	6	Arabidopsis thaliana	core promoter element around -30 of transcription start
Col0	TATA-box	ATATAA	-1498	-1492	6	Brassica oleracea	core promoter element around -30 of transcription start
Col0	TATA-box	TATA	-1497	-1493	4	Arabidopsis thaliana	core promoter element around -30 of transcription start
Col0	CAAT-box	CAAT	-1454	-1450	4	Nicotiana glutinosa
Col0	TATA-box	ccTATAAAaa	-1429	-1420	9	Arabidopsis thaliana	core promoter element around -30 of transcription start
Col0	TATA-box	TATAAA	-1427	-1421	6	Helianthus annuus	core promoter element around -30 of transcription start
Col0	TATA-box	TATAA	-1426	-1421	5	Arabidopsis thaliana	core promoter element around -30 of transcription start
Col0	TATA-box	TATA	-1425	-1421	4	Arabidopsis thaliana	core promoter element around -30 of transcription start
Col0	Myb	TAACTG	-1405	-1399	6	Arabidopsis thaliana
Col0	TATA-box	TATATAA	-1402	-1395	7	Arabidopsis thaliana	core promoter element around -30 of transcription start
Col0	AT~TATA-box	TATATA	-1401	-1395	6	Arabidopsis thaliana
Col0	TATA-box	TATATA	-1401	-1395	6	Arabidopsis thaliana	core promoter element around -30 of transcription start
Col0	TATA-box	ATATAT	-1400	-1394	6	Brassica napus	core promoter element around -30 of transcription start
Col0	AT~TATA-box	TATATA	-1399	-1393	6	Arabidopsis thaliana
Col0	TATA-box	TATATA	-1399	-1393	6	Arabidopsis thaliana	core promoter element around -30 of transcription start
Col0	TATA-box	ATATAT	-1398	-1392	6	Brassica napus	core promoter element around -30 of transcription start
Col0	TATA-box	TATA	-1397	-1393	4	Arabidopsis thaliana	core promoter element around -30 of transcription start
Col0	CAAT-box	CAAT	-1394	-1390	4	Nicotiana glutinosa
Col0	TATA-box	ATTATA	-1388	-1382	6	Brassica napus	core promoter element around -30 of transcription start
Col0	TATA-box	TATAA	-1387	-1382	5	Arabidopsis thaliana	core promoter element around -30 of transcription start
Col0	TATA-box	TATA	-1386	-1382	4	Arabidopsis thaliana	core promoter element around -30 of transcription start
Col0	ERE	ATTTTAAA	-1371	-1363	8	Nicotiana glutinos
Col0	ERE	ATTTTAAA	-1369	-1361	8	Nicotiana glutinos
Col0	CAAT-box	CAAT	-1358	-1354	4	Nicotiana glutinosa
Col0	CAAT-box	CAAT	-1344	-1340	4	Nicotiana glutinosa
Col0	DRE1	ACCGAGA	-1311	-1304	7	Zea mays
Col0	TATA-box	TATA	-1305	-1301	4	Arabidopsis thaliana	core promoter element around -30 of transcription start
Col0	WUN-motif	CCATTTCAA	-1178	-1169	9	Nicotiana glutinosa
Col0	ARE	AAACCA	-1170	-1164	6	Zea mays	cis-acting regulatory element essential for the anaerobic induction
Col0	G-box	CACGAC	-1135	-1129	6	Zea mays	cis-acting regulatory element involved in light responsiveness
Col0	CAAT-box	CAAAT	-1115	-1110	5	Pisum sativum	common cis-acting element in promoter and enhancer regions
Col0	ERE	ATTTCATA	-1112	-1104	8	Nicotiana glutinos
Col0	TATA-box	TACAAAA	-1106	-1099	7	Oryza sativa	core promoter element around -30 of transcription start
Col0	TATA-box	ATATAT	-1090	-1084	6	Brassica napus	core promoter element around -30 of transcription start
Col0	AT~TATA-box	TATATA	-1089	-1083	6	Arabidopsis thaliana
Col0	TATA-box	TATATA	-1089	-1083	6	Arabidopsis thaliana	core promoter element around -30 of transcription start
Col0	TATA-box	ATATAT	-1088	-1082	6	Brassica napus	core promoter element around -30 of transcription start
Col0	AT~TATA-box	TATATA	-1087	-1081	6	Arabidopsis thaliana
Col0	TATA-box	TATATA	-1087	-1081	6	Arabidopsis thaliana	core promoter element around -30 of transcription start
Col0	TATA-box	ATATAA	-1086	-1080	6	Brassica oleracea	core promoter element around -30 of transcription start
Col0	TATA-box	TATA	-1085	-1081	4	Arabidopsis thaliana	core promoter element around -30 of transcription start
Col0	Unnamed__4	CTCC	-1017	-1013	4	Petroselinum hortense
Col0	CAAT-box	CAAT	-993	-989	4	Nicotiana glutinosa
Col0	MYC	CATGTG	-955	-949	6	Arabidopsis thaliana
Col0	AAGAA-motif	GAAAGAA	-925	-918	7	Avena sativa
Col0	ABRE	GACACGTGGC	-843	-834	9	Triticum aestivum	cis-acting element involved in the abscisic acid responsiveness
Col0	TATA-box	ATTATA	-812	-806	6	Brassica napus	core promoter element around -30 of transcription start
Col0	TATA-box	TATAA	-811	-806	5	Arabidopsis thaliana	core promoter element around -30 of transcription start
Col0	TATA-box	TATA	-810	-806	4	Arabidopsis thaliana	core promoter element around -30 of transcription start
Col0	TGA-element	AACGAC	-797	-791	6	Brassica oleracea	auxin-responsive element
Col0	CAAT-box	CAAT	-778	-774	4	Nicotiana glutinosa
Col0	CAAT-box	CAAT	-706	-702	4	Nicotiana glutinosa
Col0	DRE core	GCCGAC	-703	-697	6	Arabidopsis thaliana
Col0	AE-box	AGAAACTT	-696	-688	8	Arabidopsis thaliana	part of a module for light response
Col0	TGACG-motif	TGACG	-671	-666	5	Hordeum vulgare	cis-acting regulatory element involved in the MeJA-responsiveness
Col0	as-1	TGACG	-671	-666	5	Arabidopsis thaliana
Col0	CGTCA-motif	CGTCA	-671	-666	5	Hordeum vulgare	cis-acting regulatory element involved in the MeJA-responsiveness
Col0	CAAT-box	TGCCAAC	-659	-652	7	Petunia hybrida	common cis-acting element in promoter and enhancer regions
Col0	CAAT-box	CAAT	-653	-649	4	Nicotiana glutinosa
Col0	Myb-binding site	CAACAG	-577	-571	6	Nicotiana tabacum
Col0	MYB	CAACAG	-577	-571	6	Arabidopsis thaliana
Col0	CAAT-box	CAAT	-496	-492	4	Nicotiana glutinosa
Col0	WUN-motif	CAATTACAT	-403	-394	9	Nicotiana glutinosa
Col0	CAAT-box	CAAT	-398	-394	4	Nicotiana glutinosa
Col0	CAAT-box	CAAT	-374	-370	4	Nicotiana glutinosa
Col0	CAAT-box	CAAT	-362	-358	4	Nicotiana glutinosa
Col0	TATA-box	ATTATA	-330	-324	6	Brassica napus	core promoter element around -30 of transcription start
Col0	TATA-box	TATATAA	-329	-322	7	Arabidopsis thaliana	core promoter element around -30 of transcription start
Col0	AT~TATA-box	TATATA	-328	-322	6	Arabidopsis thaliana
Col0	TATA-box	TATATA	-328	-322	6	Arabidopsis thaliana	core promoter element around -30 of transcription start
Col0	TATA-box	ATATAA	-327	-321	6	Brassica oleracea	core promoter element around -30 of transcription start
Col0	TATA-box	TATA	-326	-322	4	Arabidopsis thaliana	core promoter element around -30 of transcription start
Col0	TATA-box	TATAA	-310	-305	5	Arabidopsis thaliana	core promoter element around -30 of transcription start
Col0	TATA-box	TATA	-309	-305	4	Arabidopsis thaliana	core promoter element around -30 of transcription start
Col0	TCA	TCATCTTCAT	-233	-224	9	Pisum sativum
Col0	TATA-box	TATAAAA	-212	-205	7	Pisum sativum	core promoter element around -30 of transcription start
Col0	TATA-box	TATAAA	-211	-205	6	Helianthus annuus	core promoter element around -30 of transcription start
Col0	TATA-box	TATAA	-210	-205	5	Arabidopsis thaliana	core promoter element around -30 of transcription start
Col0	TATA-box	TATA	-209	-205	4	Arabidopsis thaliana	core promoter element around -30 of transcription start
Col0	TATA-box	TATAAA	-141	-135	6	Helianthus annuus	core promoter element around -30 of transcription start
Col0	TATA-box	TATAA	-140	-135	5	Arabidopsis thaliana	core promoter element around -30 of transcription start
Col0	TATA-box	TATA	-139	-135	4	Arabidopsis thaliana	core promoter element around -30 of transcription start
Col0	STRE	AGGGG	-136	-131	5	Arabidopsis thaliana
Col0	CAAT-box	CAAT	-120	-116	4	Nicotiana glutinosa
Col0	CAAT-box	CAAT	-90	-86	4	Nicotiana glutinosa
Col0	CAAT-box	CAAAT	-75	-70	5	Pisum sativum	common cis-acting element in promoter and enhancer regions
Col0	CAAT-box	CAAT	-53	-49	4	Nicotiana glutinosa
Col0	AAGAA-motif	GAAAGAA	-26	-19	7	Avena sativa
IP-Pal0	as-1	TGACG	-673	-668	5	Arabidopsis thaliana
IP-Pal0	Unnamed__4	CTCC	-1524	-1520	4	Petroselinum hortense
IP-Pal0	Unnamed__4	CTCC	-1503	-1499	4	Petroselinum hortense
IP-Pal0	Unnamed__4	CTCC	-685	-681	4	Petroselinum hortense
IP-Pal0	Unnamed__4	CTCC	-155	-151	4	Petroselinum hortense
IP-Pal0	CGTCA-motif	CGTCA	-673	-668	5	Hordeum vulgare	cis-acting regulatory element involved in the MeJA-responsiveness
IP-Pal0	AuxRR-core	GGTCCAT	-2389	-2382	7	Nicotiana tabacum	cis-acting regulatory element involved in auxin responsiveness
IP-Pal0	Myb-binding site	CAACAG	-579	-573	6	Nicotiana tabacum
IP-Pal0	ARE	AAACCA	-2347	-2341	6	Zea mays	cis-acting regulatory element essential for the anaerobic induction
IP-Pal0	ARE	AAACCA	-2231	-2225	6	Zea mays	cis-acting regulatory element essential for the anaerobic induction
IP-Pal0	ARE	AAACCA	-1168	-1162	6	Zea mays	cis-acting regulatory element essential for the anaerobic induction
IP-Pal0	ABRE	GCAACGTGTC	-845	-836	9	Hordeum vulgare	cis-acting element involved in the abscisic acid responsiveness
IP-Pal0	ABRE	CACGTG	-843	-837	6	Arabidopsis thaliana	cis-acting element involved in the abscisic acid responsiveness
IP-Pal0	ABRE	ACGTG	-842	-837	5	Arabidopsis thaliana	cis-acting element involved in the abscisic acid responsiveness
IP-Pal0	STRE	AGGGG	-138	-133	5	Arabidopsis thaliana
IP-Pal0	AAGAA-motif	GAAAGAA	-28	-21	7	Avena sativa
IP-Pal0	DRE1	ACCGAGA	-1309	-1302	7	Zea mays
IP-Pal0	G-box	tgACACGTGGCA	-846	-835	11	Lycopersicon esculentum	cis-acting regulatory element involved in light responsiveness
IP-Pal0	G-box	ACACGTGGC	-845	-836	9	Brassica napus	cis-acting regulatory element involved in light responsiveness
IP-Pal0	G-box	CACGTG	-843	-837	6	Arabidopsis thaliana	cis-acting regulatory element involved in light responsiveness
IP-Pal0	AT~TATA-box	TATATA	-1843	-1837	6	Arabidopsis thaliana
IP-Pal0	AT~TATA-box	TATATAAA	-1499	-1491	8	Arabidopsis thaliana
IP-Pal0	AT~TATA-box	TATATA	-1497	-1491	6	Arabidopsis thaliana
IP-Pal0	AT~TATA-box	TATATA	-1399	-1393	6	Arabidopsis thaliana
IP-Pal0	AT~TATA-box	TATATA	-1397	-1391	6	Arabidopsis thaliana
IP-Pal0	AT~TATA-box	TATATA	-330	-324	6	Arabidopsis thaliana
IP-Pal0	ERE	ATTTTAAA	-1369	-1361	8	Nicotiana glutinos
IP-Pal0	ERE	ATTTTAAA	-1367	-1359	8	Nicotiana glutinos
IP-Pal0	Unnamed__1	GCCACGTGGC	-845	-836	9	Petunia sp.
IP-Pal0	Unnamed__1	CGTGG	-844	-839	5	Zea mays
IP-Pal0	TATA-box	TACAAAA	-2228	-2221	7	Oryza sativa	core promoter element around -30 of transcription start
IP-Pal0	TATA-box	TATACA	-2225	-2219	6	Helianthus annuus	core promoter element around -30 of transcription start
IP-Pal0	TATA-box	TATA	-2223	-2219	4	Arabidopsis thaliana	core promoter element around -30 of transcription start
IP-Pal0	TATA-box	ATATAA	-2159	-2153	6	Brassica oleracea	core promoter element around -30 of transcription start
IP-Pal0	TATA-box	TATA	-2158	-2154	4	Arabidopsis thaliana	core promoter element around -30 of transcription start
IP-Pal0	TATA-box	ATTATA	-2136	-2130	6	Brassica napus	core promoter element around -30 of transcription start
IP-Pal0	TATA-box	TATAA	-2135	-2130	5	Arabidopsis thaliana	core promoter element around -30 of transcription start
IP-Pal0	TATA-box	TATA	-2134	-2130	4	Arabidopsis thaliana	core promoter element around -30 of transcription start
IP-Pal0	TATA-box	ATTATA	-2128	-2122	6	Brassica napus	core promoter element around -30 of transcription start
IP-Pal0	TATA-box	TATAA	-2127	-2122	5	Arabidopsis thaliana	core promoter element around -30 of transcription start
IP-Pal0	TATA-box	TATA	-2126	-2122	4	Arabidopsis thaliana	core promoter element around -30 of transcription start
IP-Pal0	TATA-box	TATATA	-1843	-1837	6	Arabidopsis thaliana	core promoter element around -30 of transcription start
IP-Pal0	TATA-box	TATA	-1841	-1837	4	Arabidopsis thaliana	core promoter element around -30 of transcription start
IP-Pal0	TATA-box	TACAAAA	-1798	-1791	7	Oryza sativa	core promoter element around -30 of transcription start
IP-Pal0	TATA-box	TACAAAA	-1773	-1766	7	Oryza sativa	core promoter element around -30 of transcription start
IP-Pal0	TATA-box	TATAA	-1548	-1543	5	Arabidopsis thaliana	core promoter element around -30 of transcription start
IP-Pal0	TATA-box	TATA	-1547	-1543	4	Arabidopsis thaliana	core promoter element around -30 of transcription start
IP-Pal0	TATA-box	TATA	-1540	-1536	4	Arabidopsis thaliana	core promoter element around -30 of transcription start
IP-Pal0	TATA-box	TATA	-1535	-1531	4	Arabidopsis thaliana	core promoter element around -30 of transcription start
IP-Pal0	TATA-box	taTATAAAg	-1500	-1491	9	Lycopersicon esculentum	core promoter element around -30 of transcription start
IP-Pal0	TATA-box	TATAAA	-1499	-1493	6	Helianthus annuus	core promoter element around -30 of transcription start
IP-Pal0	TATA-box	TATATAA	-1498	-1491	7	Arabidopsis thaliana	core promoter element around -30 of transcription start
IP-Pal0	TATA-box	TATATA	-1497	-1491	6	Arabidopsis thaliana	core promoter element around -30 of transcription start
IP-Pal0	TATA-box	ATATAA	-1496	-1490	6	Brassica oleracea	core promoter element around -30 of transcription start
IP-Pal0	TATA-box	TATA	-1495	-1491	4	Arabidopsis thaliana	core promoter element around -30 of transcription start
IP-Pal0	TATA-box	ccTATAAAaa	-1427	-1418	9	Arabidopsis thaliana	core promoter element around -30 of transcription start
IP-Pal0	TATA-box	TATAAA	-1425	-1419	6	Helianthus annuus	core promoter element around -30 of transcription start
IP-Pal0	TATA-box	TATAA	-1424	-1419	5	Arabidopsis thaliana	core promoter element around -30 of transcription start
IP-Pal0	TATA-box	TATA	-1423	-1419	4	Arabidopsis thaliana	core promoter element around -30 of transcription start
IP-Pal0	TATA-box	TATATAA	-1400	-1393	7	Arabidopsis thaliana	core promoter element around -30 of transcription start
IP-Pal0	TATA-box	TATATA	-1399	-1393	6	Arabidopsis thaliana	core promoter element around -30 of transcription start
IP-Pal0	TATA-box	ATATAT	-1398	-1392	6	Brassica napus	core promoter element around -30 of transcription start
IP-Pal0	TATA-box	TATATA	-1397	-1391	6	Arabidopsis thaliana	core promoter element around -30 of transcription start
IP-Pal0	TATA-box	ATATAT	-1396	-1390	6	Brassica napus	core promoter element around -30 of transcription start
IP-Pal0	TATA-box	TATA	-1395	-1391	4	Arabidopsis thaliana	core promoter element around -30 of transcription start
IP-Pal0	TATA-box	ATTATA	-1386	-1380	6	Brassica napus	core promoter element around -30 of transcription start
IP-Pal0	TATA-box	TATAA	-1385	-1380	5	Arabidopsis thaliana	core promoter element around -30 of transcription start
IP-Pal0	TATA-box	TATA	-1384	-1380	4	Arabidopsis thaliana	core promoter element around -30 of transcription start
IP-Pal0	TATA-box	TATA	-1303	-1299	4	Arabidopsis thaliana	core promoter element around -30 of transcription start
IP-Pal0	TATA-box	TACAAAA	-879	-872	7	Oryza sativa	core promoter element around -30 of transcription start
IP-Pal0	TATA-box	ATTATA	-814	-808	6	Brassica napus	core promoter element around -30 of transcription start
IP-Pal0	TATA-box	TATAA	-813	-808	5	Arabidopsis thaliana	core promoter element around -30 of transcription start
IP-Pal0	TATA-box	TATA	-812	-808	4	Arabidopsis thaliana	core promoter element around -30 of transcription start
IP-Pal0	TATA-box	TATA	-691	-687	4	Arabidopsis thaliana	core promoter element around -30 of transcription start
IP-Pal0	TATA-box	TACAAAA	-614	-607	7	Oryza sativa	core promoter element around -30 of transcription start
IP-Pal0	TATA-box	ATTATA	-332	-326	6	Brassica napus	core promoter element around -30 of transcription start
IP-Pal0	TATA-box	TATATAA	-331	-324	7	Arabidopsis thaliana	core promoter element around -30 of transcription start
IP-Pal0	TATA-box	TATATA	-330	-324	6	Arabidopsis thaliana	core promoter element around -30 of transcription start
IP-Pal0	TATA-box	ATATAA	-329	-323	6	Brassica oleracea	core promoter element around -30 of transcription start
IP-Pal0	TATA-box	TATA	-328	-324	4	Arabidopsis thaliana	core promoter element around -30 of transcription start
IP-Pal0	TATA-box	TATAA	-312	-307	5	Arabidopsis thaliana	core promoter element around -30 of transcription start
IP-Pal0	TATA-box	TATA	-311	-307	4	Arabidopsis thaliana	core promoter element around -30 of transcription start
IP-Pal0	TATA-box	TATAAAA	-214	-207	7	Pisum sativum	core promoter element around -30 of transcription start
IP-Pal0	TATA-box	TATAAA	-213	-207	6	Helianthus annuus	core promoter element around -30 of transcription start
IP-Pal0	TATA-box	TATAA	-212	-207	5	Arabidopsis thaliana	core promoter element around -30 of transcription start
IP-Pal0	TATA-box	TATA	-211	-207	4	Arabidopsis thaliana	core promoter element around -30 of transcription start
IP-Pal0	TATA-box	TATAAA	-143	-137	6	Helianthus annuus	core promoter element around -30 of transcription start
IP-Pal0	TATA-box	TATAA	-142	-137	5	Arabidopsis thaliana	core promoter element around -30 of transcription start
IP-Pal0	TATA-box	TATA	-141	-137	4	Arabidopsis thaliana	core promoter element around -30 of transcription start
IP-Pal0	MYC	CATTTG	-2385	-2379	6	Arabidopsis thaliana
IP-Pal0	MYC	CATGTG	-2189	-2183	6	Arabidopsis thaliana
IP-Pal0	MYB	CAACAG	-579	-573	6	Arabidopsis thaliana
IP-Pal0	TGACG-motif	TGACG	-673	-668	5	Hordeum vulgare	cis-acting regulatory element involved in the MeJA-responsiveness
IP-Pal0	Myb	TAACTG	-1403	-1397	6	Arabidopsis thaliana
IP-Pal0	TCA	TCATCTTCAT	-235	-226	9	Pisum sativum
IP-Pal0	DRE core	GCCGAC	-705	-699	6	Arabidopsis thaliana
IP-Pal0	TGA-element	AACGAC	-1327	-1321	6	Brassica oleracea	auxin-responsive element
IP-Pal0	TGA-element	AACGAC	-799	-793	6	Brassica oleracea	auxin-responsive element
IP-Pal0	AE-box	AGAAACTT	-698	-690	8	Arabidopsis thaliana	part of a module for light response
IP-Pal0	G-Box	CACGTG	-843	-837	6	Pisum sativum	cis-acting regulatory element involved in light responsiveness
IP-Pal0	WUN-motif	TTATTACAT	-2186	-2177	9	Nicotiana glutinosa
IP-Pal0	WUN-motif	CCATTTCAA	-1176	-1167	9	Nicotiana glutinosa
IP-Pal0	WUN-motif	CAATTACAT	-405	-396	9	Nicotiana glutinosa
IP-Pal0	CAAT-box	CAAAT	-2393	-2388	5	Pisum sativum	common cis-acting element in promoter and enhancer regions
IP-Pal0	CAAT-box	CAAAT	-2384	-2379	5	Pisum sativum	common cis-acting element in promoter and enhancer regions
IP-Pal0	CAAT-box	CAAAT	-2343	-2338	5	Pisum sativum	common cis-acting element in promoter and enhancer regions
IP-Pal0	CAAT-box	CCAAT	-2220	-2215	5	Arabidopsis thaliana	common cis-acting element in promoter and enhancer regions
IP-Pal0	CAAT-box	CAAT	-2168	-2164	4	Nicotiana glutinosa
IP-Pal0	CAAT-box	CAAT	-2153	-2149	4	Nicotiana glutinosa
IP-Pal0	CAAT-box	CAAT	-2084	-2080	4	Nicotiana glutinosa
IP-Pal0	CAAT-box	CAAT	-2030	-2026	4	Nicotiana glutinosa
IP-Pal0	CAAT-box	CAAT	-1994	-1990	4	Nicotiana glutinosa
IP-Pal0	CAAT-box	CAAAT	-1976	-1971	5	Pisum sativum	common cis-acting element in promoter and enhancer regions
IP-Pal0	CAAT-box	CAAT	-1945	-1941	4	Nicotiana glutinosa
IP-Pal0	CAAT-box	CAAT	-1892	-1888	4	Nicotiana glutinosa
IP-Pal0	CAAT-box	CCAAT	-1529	-1524	5	Arabidopsis thaliana	common cis-acting element in promoter and enhancer regions
IP-Pal0	CAAT-box	CAAT	-1528	-1524	4	Nicotiana glutinosa
IP-Pal0	CAAT-box	CAAT	-1515	-1511	4	Nicotiana glutinosa
IP-Pal0	CAAT-box	CAAT	-1452	-1448	4	Nicotiana glutinosa
IP-Pal0	CAAT-box	CAAT	-1392	-1388	4	Nicotiana glutinosa
IP-Pal0	CAAT-box	CAAT	-1356	-1352	4	Nicotiana glutinosa
IP-Pal0	CAAT-box	CAAT	-1342	-1338	4	Nicotiana glutinosa
IP-Pal0	CAAT-box	CAAT	-780	-776	4	Nicotiana glutinosa
IP-Pal0	CAAT-box	CAAT	-708	-704	4	Nicotiana glutinosa
IP-Pal0	CAAT-box	CAAT	-665	-661	4	Nicotiana glutinosa
IP-Pal0	CAAT-box	TGCCAAC	-661	-654	7	Petunia hybrida	common cis-acting element in promoter and enhancer regions
IP-Pal0	CAAT-box	CAAT	-655	-651	4	Nicotiana glutinosa
IP-Pal0	CAAT-box	CAAT	-400	-396	4	Nicotiana glutinosa
IP-Pal0	CAAT-box	CAAT	-376	-372	4	Nicotiana glutinosa
IP-Pal0	CAAT-box	CAAT	-364	-360	4	Nicotiana glutinosa
IP-Pal0	CAAT-box	CAAAT	-296	-291	5	Pisum sativum	common cis-acting element in promoter and enhancer regions
IP-Pal0	CAAT-box	CAAT	-92	-88	4	Nicotiana glutinosa
IP-Pal0	CAAT-box	CAAAT	-77	-72	5	Pisum sativum	common cis-acting element in promoter and enhancer regions
IP-Pal0	CAAT-box	CAAT	-55	-51	4	Nicotiana glutinosa
IP-Pal0	W box	TTGACC	-2194	-2188	6	Arabidopsis thaliana
