## Supplementary material for "Natural variation in *Arabidopsis thaliana* highlights a key role of Glyoxalase I;2 in detoxifying glucose-derived reactive carbonyl species": Suppl Table 3 Position comparison.xlsx

### Sheet: Sheet1
Suppl. Table 3: Differences between col-0 and IP-Pal-0 in the position of the identified cis-regulatory elements that are detected in both ecotypes. The positions are going from 0 to -2400bp in the direction of 5' (0 is in the 3' end which is the position of the last nucleotide before the ATG and -2400 is in the 5' end)
			Position in Col-0	Position in IP-Pal0
Motif	Motif_sequences	Motif_length	start_position Col-0	start_position IP-Pal0	predicted_functions
ARE	AAACCA	6	-1170	-1168	cis-acting regulatory element essential for the anaerobic induction
ARE	AAACCA	6	-1170	-2347	cis-acting regulatory element essential for the anaerobic induction
TGA-element	AACGAC	6	-797	-799	auxin-responsive element
TGA-element	AACGAC	6	-797	-1327	auxin-responsive element
DRE1	ACCGAGA	7	-1311	-1309	NA
AE-box	AGAAACTT	8	-696	-698	part of a module for light response
STRE	AGGGG	5	-136	-138	NA
TCA	TCATCTTCAT	9	-233	-235	NA
TGACG-motif	TGACG	5	-671	-673	cis-acting regulatory element involved in the MeJA-responsiveness
as-1	TGACG	5	-671	-673	cis-acting regulatory element involved in the MeJA-responsiveness
Myb-binding site	CAACAG	6	-577	-579	NA
MYB	CAACAG	6	-577	-579	NA
ERE	ATTTTAAA	8	-1371	-1367	NA
WUN-motif	CAATTACAT	9	-403	-405	NA
WUN-motif	CCATTTCAA	9	-1178	-1176	NA
CGTCA-motif	CGTCA	5	-671	-673	cis-acting regulatory element involved in the MeJA-responsiveness
Unnamed__4	CTCC	4	-1017	-155	NA
Unnamed__4	CTCC	4	-1017	-685	NA
Unnamed__4	CTCC	4	-1017	-1503	NA
Unnamed__4	CTCC	4	-1017	-1524	NA
Unnamed__4	CTCC	4	-1526	-155	NA
Unnamed__4	CTCC	4	-1526	-685	NA
Unnamed__4	CTCC	4	-1526	-1503	NA
Unnamed__4	CTCC	4	-1526	-1524	NA
Unnamed__4	CTCC	4	-1505	-155	NA
Unnamed__4	CTCC	4	-1505	-685	NA
Unnamed__4	CTCC	4	-1505	-1503	NA
Unnamed__4	CTCC	4	-1505	-1524	NA
AAGAA-motif	GAAAGAA	7	-1755	-28	NA
AAGAA-motif	GAAAGAA	7	-925	-28	NA
AAGAA-motif	GAAAGAA	7	-26	-28	NA
DRE core	GCCGAC	6	-703	-705	NA
Myb	TAACTG	6	-1405	-1403	NA
TATA-box	TACAAAA	7	-1106	-614	core promoter element around -30 of transcription start
TATA-box	TACAAAA	7	-1106	-879	core promoter element around -30 of transcription start
TATA-box	TATA	4	-2027	-1303	core promoter element around -30 of transcription start
TATA-box	TATA	4	-2027	-1540	core promoter element around -30 of transcription start
TATA-box	TATA	4	-2027	-1535	core promoter element around -30 of transcription start
TATA-box	TATA	4	-2027	-1495	core promoter element around -30 of transcription start
TATA-box	TATA	4	-2027	-1547	core promoter element around -30 of transcription start
TATA-box	TATA	4	-2027	-1423	core promoter element around -30 of transcription start
TATA-box	TATA	4	-2027	-311	core promoter element around -30 of transcription start
TATA-box	TATA	4	-2027	-1395	core promoter element around -30 of transcription start
TATA-box	TATA	4	-2027	-1384	core promoter element around -30 of transcription start
TATA-box	TATA	4	-2027	-691	core promoter element around -30 of transcription start
TATA-box	TATA	4	-810	-1303	core promoter element around -30 of transcription start
TATA-box	TATA	4	-810	-1540	core promoter element around -30 of transcription start
TATA-box	TATA	4	-810	-1535	core promoter element around -30 of transcription start
TATA-box	TATA	4	-810	-1495	core promoter element around -30 of transcription start
TATA-box	TATA	4	-810	-1547	core promoter element around -30 of transcription start
TATA-box	TATA	4	-810	-1423	core promoter element around -30 of transcription start
TATA-box	TATA	4	-810	-311	core promoter element around -30 of transcription start
TATA-box	TATA	4	-810	-1395	core promoter element around -30 of transcription start
TATA-box	TATA	4	-810	-1384	core promoter element around -30 of transcription start
TATA-box	TATA	4	-810	-691	core promoter element around -30 of transcription start
TATA-box	TATA	4	-1537	-1303	core promoter element around -30 of transcription start
TATA-box	TATA	4	-1537	-1540	core promoter element around -30 of transcription start
TATA-box	TATA	4	-1537	-1535	core promoter element around -30 of transcription start
TATA-box	TATA	4	-1537	-1495	core promoter element around -30 of transcription start
TATA-box	TATA	4	-1537	-1547	core promoter element around -30 of transcription start
TATA-box	TATA	4	-1537	-1423	core promoter element around -30 of transcription start
TATA-box	TATA	4	-1537	-311	core promoter element around -30 of transcription start
TATA-box	TATA	4	-1537	-1395	core promoter element around -30 of transcription start
TATA-box	TATA	4	-1537	-1384	core promoter element around -30 of transcription start
TATA-box	TATA	4	-1537	-691	core promoter element around -30 of transcription start
TATA-box	TATA	4	-1305	-1303	core promoter element around -30 of transcription start
TATA-box	TATA	4	-1305	-1540	core promoter element around -30 of transcription start
TATA-box	TATA	4	-1305	-1535	core promoter element around -30 of transcription start
TATA-box	TATA	4	-1305	-1495	core promoter element around -30 of transcription start
TATA-box	TATA	4	-1305	-1547	core promoter element around -30 of transcription start
TATA-box	TATA	4	-1305	-1423	core promoter element around -30 of transcription start
TATA-box	TATA	4	-1305	-311	core promoter element around -30 of transcription start
TATA-box	TATA	4	-1305	-1395	core promoter element around -30 of transcription start
TATA-box	TATA	4	-1305	-1384	core promoter element around -30 of transcription start
TATA-box	TATA	4	-1305	-691	core promoter element around -30 of transcription start
TATA-box	TATA	4	-1542	-1303	core promoter element around -30 of transcription start
TATA-box	TATA	4	-1542	-1540	core promoter element around -30 of transcription start
TATA-box	TATA	4	-1542	-1535	core promoter element around -30 of transcription start
TATA-box	TATA	4	-1542	-1495	core promoter element around -30 of transcription start
TATA-box	TATA	4	-1542	-1547	core promoter element around -30 of transcription start
TATA-box	TATA	4	-1542	-1423	core promoter element around -30 of transcription start
TATA-box	TATA	4	-1542	-311	core promoter element around -30 of transcription start
TATA-box	TATA	4	-1542	-1395	core promoter element around -30 of transcription start
TATA-box	TATA	4	-1542	-1384	core promoter element around -30 of transcription start
TATA-box	TATA	4	-1542	-691	core promoter element around -30 of transcription start
TATA-box	TATA	4	-139	-1303	core promoter element around -30 of transcription start
TATA-box	TATA	4	-139	-1540	core promoter element around -30 of transcription start
TATA-box	TATA	4	-139	-1535	core promoter element around -30 of transcription start
TATA-box	TATA	4	-139	-1495	core promoter element around -30 of transcription start
TATA-box	TATA	4	-139	-1547	core promoter element around -30 of transcription start
TATA-box	TATA	4	-139	-1423	core promoter element around -30 of transcription start
TATA-box	TATA	4	-139	-311	core promoter element around -30 of transcription start
TATA-box	TATA	4	-139	-1395	core promoter element around -30 of transcription start
TATA-box	TATA	4	-139	-1384	core promoter element around -30 of transcription start
TATA-box	TATA	4	-139	-691	core promoter element around -30 of transcription start
TATA-box	TATA	4	-1549	-1303	core promoter element around -30 of transcription start
TATA-box	TATA	4	-1549	-1540	core promoter element around -30 of transcription start
TATA-box	TATA	4	-1549	-1535	core promoter element around -30 of transcription start
TATA-box	TATA	4	-1549	-1495	core promoter element around -30 of transcription start
TATA-box	TATA	4	-1549	-1547	core promoter element around -30 of transcription start
TATA-box	TATA	4	-1549	-1423	core promoter element around -30 of transcription start
TATA-box	TATA	4	-1549	-311	core promoter element around -30 of transcription start
TATA-box	TATA	4	-1549	-1395	core promoter element around -30 of transcription start
TATA-box	TATA	4	-1549	-1384	core promoter element around -30 of transcription start
TATA-box	TATA	4	-1549	-691	core promoter element around -30 of transcription start
TATA-box	TATA	4	-1085	-1303	core promoter element around -30 of transcription start
TATA-box	TATA	4	-1085	-1540	core promoter element around -30 of transcription start
TATA-box	TATA	4	-1085	-1535	core promoter element around -30 of transcription start
TATA-box	TATA	4	-1085	-1495	core promoter element around -30 of transcription start
TATA-box	TATA	4	-1085	-1547	core promoter element around -30 of transcription start
TATA-box	TATA	4	-1085	-1423	core promoter element around -30 of transcription start
TATA-box	TATA	4	-1085	-311	core promoter element around -30 of transcription start
TATA-box	TATA	4	-1085	-1395	core promoter element around -30 of transcription start
TATA-box	TATA	4	-1085	-1384	core promoter element around -30 of transcription start
TATA-box	TATA	4	-1085	-691	core promoter element around -30 of transcription start
TATA-box	TATA	4	-309	-1303	core promoter element around -30 of transcription start
TATA-box	TATA	4	-309	-1540	core promoter element around -30 of transcription start
TATA-box	TATA	4	-309	-1535	core promoter element around -30 of transcription start
TATA-box	TATA	4	-309	-1495	core promoter element around -30 of transcription start
TATA-box	TATA	4	-309	-1547	core promoter element around -30 of transcription start
TATA-box	TATA	4	-309	-1423	core promoter element around -30 of transcription start
TATA-box	TATA	4	-309	-311	core promoter element around -30 of transcription start
TATA-box	TATA	4	-309	-1395	core promoter element around -30 of transcription start
TATA-box	TATA	4	-309	-1384	core promoter element around -30 of transcription start
TATA-box	TATA	4	-309	-691	core promoter element around -30 of transcription start
TATA-box	TATA	4	-326	-1303	core promoter element around -30 of transcription start
TATA-box	TATA	4	-326	-1540	core promoter element around -30 of transcription start
TATA-box	TATA	4	-326	-1535	core promoter element around -30 of transcription start
TATA-box	TATA	4	-326	-1495	core promoter element around -30 of transcription start
TATA-box	TATA	4	-326	-1547	core promoter element around -30 of transcription start
TATA-box	TATA	4	-326	-1423	core promoter element around -30 of transcription start
TATA-box	TATA	4	-326	-311	core promoter element around -30 of transcription start
TATA-box	TATA	4	-326	-1395	core promoter element around -30 of transcription start
TATA-box	TATA	4	-326	-1384	core promoter element around -30 of transcription start
TATA-box	TATA	4	-326	-691	core promoter element around -30 of transcription start
TATA-box	TATA	4	-209	-1303	core promoter element around -30 of transcription start
TATA-box	TATA	4	-209	-1540	core promoter element around -30 of transcription start
TATA-box	TATA	4	-209	-1535	core promoter element around -30 of transcription start
TATA-box	TATA	4	-209	-1495	core promoter element around -30 of transcription start
TATA-box	TATA	4	-209	-1547	core promoter element around -30 of transcription start
TATA-box	TATA	4	-209	-1423	core promoter element around -30 of transcription start
TATA-box	TATA	4	-209	-311	core promoter element around -30 of transcription start
TATA-box	TATA	4	-209	-1395	core promoter element around -30 of transcription start
TATA-box	TATA	4	-209	-1384	core promoter element around -30 of transcription start
TATA-box	TATA	4	-209	-691	core promoter element around -30 of transcription start
TATA-box	TATAA	5	-1426	-1424	core promoter element around -30 of transcription start
TATA-box	TATAA	5	-1426	-1548	core promoter element around -30 of transcription start
TATA-box	TATAA	5	-1426	-1385	core promoter element around -30 of transcription start
TATA-box	TATAA	5	-1426	-813	core promoter element around -30 of transcription start
TATA-box	TATAA	5	-1426	-142	core promoter element around -30 of transcription start
TATA-box	TATAA	5	-1426	-312	core promoter element around -30 of transcription start
TATA-box	TATAA	5	-1387	-1424	core promoter element around -30 of transcription start
TATA-box	TATAA	5	-1387	-1548	core promoter element around -30 of transcription start
TATA-box	TATAA	5	-1387	-1385	core promoter element around -30 of transcription start
TATA-box	TATAA	5	-1387	-813	core promoter element around -30 of transcription start
TATA-box	TATAA	5	-1387	-142	core promoter element around -30 of transcription start
TATA-box	TATAA	5	-1387	-312	core promoter element around -30 of transcription start
TATA-box	TATAA	5	-1550	-1424	core promoter element around -30 of transcription start
TATA-box	TATAA	5	-1550	-1548	core promoter element around -30 of transcription start
TATA-box	TATAA	5	-1550	-1385	core promoter element around -30 of transcription start
TATA-box	TATAA	5	-1550	-813	core promoter element around -30 of transcription start
TATA-box	TATAA	5	-1550	-142	core promoter element around -30 of transcription start
TATA-box	TATAA	5	-1550	-312	core promoter element around -30 of transcription start
TATA-box	TATAA	5	-210	-1424	core promoter element around -30 of transcription start
TATA-box	TATAA	5	-210	-1548	core promoter element around -30 of transcription start
TATA-box	TATAA	5	-210	-1385	core promoter element around -30 of transcription start
TATA-box	TATAA	5	-210	-813	core promoter element around -30 of transcription start
TATA-box	TATAA	5	-210	-142	core promoter element around -30 of transcription start
TATA-box	TATAA	5	-210	-312	core promoter element around -30 of transcription start
TATA-box	TATAA	5	-811	-1424	core promoter element around -30 of transcription start
TATA-box	TATAA	5	-811	-1548	core promoter element around -30 of transcription start
TATA-box	TATAA	5	-811	-1385	core promoter element around -30 of transcription start
TATA-box	TATAA	5	-811	-813	core promoter element around -30 of transcription start
TATA-box	TATAA	5	-811	-142	core promoter element around -30 of transcription start
TATA-box	TATAA	5	-811	-312	core promoter element around -30 of transcription start
TATA-box	TATAA	5	-310	-1424	core promoter element around -30 of transcription start
TATA-box	TATAA	5	-310	-1548	core promoter element around -30 of transcription start
TATA-box	TATAA	5	-310	-1385	core promoter element around -30 of transcription start
TATA-box	TATAA	5	-310	-813	core promoter element around -30 of transcription start
TATA-box	TATAA	5	-310	-142	core promoter element around -30 of transcription start
TATA-box	TATAA	5	-310	-312	core promoter element around -30 of transcription start
TATA-box	TATAA	5	-140	-1424	core promoter element around -30 of transcription start
TATA-box	TATAA	5	-140	-1548	core promoter element around -30 of transcription start
TATA-box	TATAA	5	-140	-1385	core promoter element around -30 of transcription start
TATA-box	TATAA	5	-140	-813	core promoter element around -30 of transcription start
TATA-box	TATAA	5	-140	-142	core promoter element around -30 of transcription start
TATA-box	TATAA	5	-140	-312	core promoter element around -30 of transcription start
TATA-box	TATAAA	6	-1501	-213	core promoter element around -30 of transcription start
TATA-box	TATAAA	6	-1501	-143	core promoter element around -30 of transcription start
TATA-box	TATATAA	7	-1402	-331	core promoter element around -30 of transcription start
CAAT-box	TGCCAAC	7	-659	-661	common cis-acting element in promoter and enhancer regions
TATA-box	ATATAA	6	-2028	-1496	core promoter element around -30 of transcription start
TATA-box	ATATAA	6	-1086	-1496	core promoter element around -30 of transcription start
TATA-box	ATATAA	6	-327	-1496	core promoter element around -30 of transcription start
TATA-box	ATATAT	6	-1088	-1396	core promoter element around -30 of transcription start
TATA-box	ATATAT	6	-1090	-1396	core promoter element around -30 of transcription start
TATA-box	ATTATA	6	-1388	-332	core promoter element around -30 of transcription start
TATA-box	ATTATA	6	-1388	-814	core promoter element around -30 of transcription start
CAAT-box	CAAAT	5	-1115	-296	common cis-acting element in promoter and enhancer regions
CAAT-box	CAAAT	5	-1115	-77	common cis-acting element in promoter and enhancer regions
CAAT-box	CAAAT	5	-75	-296	common cis-acting element in promoter and enhancer regions
CAAT-box	CAAAT	5	-75	-77	common cis-acting element in promoter and enhancer regions
CAAT-box	CAAT	4	-1454	-1452	NA
CAAT-box	CAAT	4	-1454	-1515	NA
CAAT-box	CAAT	4	-1454	-665	NA
CAAT-box	CAAT	4	-1454	-1356	NA
CAAT-box	CAAT	4	-1454	-1528	NA
CAAT-box	CAAT	4	-1454	-92	NA
CAAT-box	CAAT	4	-1454	-708	NA
CAAT-box	CAAT	4	-1454	-376	NA
CAAT-box	CAAT	4	-1454	-55	NA
CAAT-box	CAAT	4	-1454	-1342	NA
CAAT-box	CAAT	4	-1454	-780	NA
CAAT-box	CAAT	4	-1454	-1392	NA
CAAT-box	CAAT	4	-1454	-400	NA
CAAT-box	CAAT	4	-1454	-364	NA
CAAT-box	CAAT	4	-1454	-655	NA
CAAT-box	CAAT	4	-1394	-1452	NA
CAAT-box	CAAT	4	-1394	-1515	NA
CAAT-box	CAAT	4	-1394	-665	NA
CAAT-box	CAAT	4	-1394	-1356	NA
CAAT-box	CAAT	4	-1394	-1528	NA
CAAT-box	CAAT	4	-1394	-92	NA
CAAT-box	CAAT	4	-1394	-708	NA
CAAT-box	CAAT	4	-1394	-376	NA
CAAT-box	CAAT	4	-1394	-55	NA
CAAT-box	CAAT	4	-1394	-1342	NA
CAAT-box	CAAT	4	-1394	-780	NA
CAAT-box	CAAT	4	-1394	-1392	NA
CAAT-box	CAAT	4	-1394	-400	NA
CAAT-box	CAAT	4	-1394	-364	NA
CAAT-box	CAAT	4	-1394	-655	NA
CAAT-box	CAAT	4	-1517	-1452	NA
CAAT-box	CAAT	4	-1517	-1515	NA
CAAT-box	CAAT	4	-1517	-665	NA
CAAT-box	CAAT	4	-1517	-1356	NA
CAAT-box	CAAT	4	-1517	-1528	NA
CAAT-box	CAAT	4	-1517	-92	NA
CAAT-box	CAAT	4	-1517	-708	NA
CAAT-box	CAAT	4	-1517	-376	NA
CAAT-box	CAAT	4	-1517	-55	NA
CAAT-box	CAAT	4	-1517	-1342	NA
CAAT-box	CAAT	4	-1517	-780	NA
CAAT-box	CAAT	4	-1517	-1392	NA
CAAT-box	CAAT	4	-1517	-400	NA
CAAT-box	CAAT	4	-1517	-364	NA
CAAT-box	CAAT	4	-1517	-655	NA
CAAT-box	CAAT	4	-53	-1452	NA
CAAT-box	CAAT	4	-53	-1515	NA
CAAT-box	CAAT	4	-53	-665	NA
CAAT-box	CAAT	4	-53	-1356	NA
CAAT-box	CAAT	4	-53	-1528	NA
CAAT-box	CAAT	4	-53	-92	NA
CAAT-box	CAAT	4	-53	-708	NA
CAAT-box	CAAT	4	-53	-376	NA
CAAT-box	CAAT	4	-53	-55	NA
CAAT-box	CAAT	4	-53	-1342	NA
CAAT-box	CAAT	4	-53	-780	NA
CAAT-box	CAAT	4	-53	-1392	NA
CAAT-box	CAAT	4	-53	-400	NA
CAAT-box	CAAT	4	-53	-364	NA
CAAT-box	CAAT	4	-53	-655	NA
CAAT-box	CAAT	4	-1590	-1452	NA
CAAT-box	CAAT	4	-1590	-1515	NA
CAAT-box	CAAT	4	-1590	-665	NA
CAAT-box	CAAT	4	-1590	-1356	NA
CAAT-box	CAAT	4	-1590	-1528	NA
CAAT-box	CAAT	4	-1590	-92	NA
CAAT-box	CAAT	4	-1590	-708	NA
CAAT-box	CAAT	4	-1590	-376	NA
CAAT-box	CAAT	4	-1590	-55	NA
CAAT-box	CAAT	4	-1590	-1342	NA
CAAT-box	CAAT	4	-1590	-780	NA
CAAT-box	CAAT	4	-1590	-1392	NA
CAAT-box	CAAT	4	-1590	-400	NA
CAAT-box	CAAT	4	-1590	-364	NA
CAAT-box	CAAT	4	-1590	-655	NA
CAAT-box	CAAT	4	-1530	-1452	NA
CAAT-box	CAAT	4	-1530	-1515	NA
CAAT-box	CAAT	4	-1530	-665	NA
CAAT-box	CAAT	4	-1530	-1356	NA
CAAT-box	CAAT	4	-1530	-1528	NA
CAAT-box	CAAT	4	-1530	-92	NA
CAAT-box	CAAT	4	-1530	-708	NA
CAAT-box	CAAT	4	-1530	-376	NA
CAAT-box	CAAT	4	-1530	-55	NA
CAAT-box	CAAT	4	-1530	-1342	NA
CAAT-box	CAAT	4	-1530	-780	NA
CAAT-box	CAAT	4	-1530	-1392	NA
CAAT-box	CAAT	4	-1530	-400	NA
CAAT-box	CAAT	4	-1530	-364	NA
CAAT-box	CAAT	4	-1530	-655	NA
CAAT-box	CAAT	4	-398	-1452	NA
CAAT-box	CAAT	4	-398	-1515	NA
CAAT-box	CAAT	4	-398	-665	NA
CAAT-box	CAAT	4	-398	-1356	NA
CAAT-box	CAAT	4	-398	-1528	NA
CAAT-box	CAAT	4	-398	-92	NA
CAAT-box	CAAT	4	-398	-708	NA
CAAT-box	CAAT	4	-398	-376	NA
CAAT-box	CAAT	4	-398	-55	NA
CAAT-box	CAAT	4	-398	-1342	NA
CAAT-box	CAAT	4	-398	-780	NA
CAAT-box	CAAT	4	-398	-1392	NA
CAAT-box	CAAT	4	-398	-400	NA
CAAT-box	CAAT	4	-398	-364	NA
CAAT-box	CAAT	4	-398	-655	NA
CAAT-box	CAAT	4	-2170	-1452	NA
CAAT-box	CAAT	4	-2170	-1515	NA
CAAT-box	CAAT	4	-2170	-665	NA
CAAT-box	CAAT	4	-2170	-1356	NA
CAAT-box	CAAT	4	-2170	-1528	NA
CAAT-box	CAAT	4	-2170	-92	NA
CAAT-box	CAAT	4	-2170	-708	NA
CAAT-box	CAAT	4	-2170	-376	NA
CAAT-box	CAAT	4	-2170	-55	NA
CAAT-box	CAAT	4	-2170	-1342	NA
CAAT-box	CAAT	4	-2170	-780	NA
CAAT-box	CAAT	4	-2170	-1392	NA
CAAT-box	CAAT	4	-2170	-400	NA
CAAT-box	CAAT	4	-2170	-364	NA
CAAT-box	CAAT	4	-2170	-655	NA
CAAT-box	CAAT	4	-362	-1452	NA
CAAT-box	CAAT	4	-362	-1515	NA
CAAT-box	CAAT	4	-362	-665	NA
CAAT-box	CAAT	4	-362	-1356	NA
CAAT-box	CAAT	4	-362	-1528	NA
CAAT-box	CAAT	4	-362	-92	NA
CAAT-box	CAAT	4	-362	-708	NA
CAAT-box	CAAT	4	-362	-376	NA
CAAT-box	CAAT	4	-362	-55	NA
CAAT-box	CAAT	4	-362	-1342	NA
CAAT-box	CAAT	4	-362	-780	NA
CAAT-box	CAAT	4	-362	-1392	NA
CAAT-box	CAAT	4	-362	-400	NA
CAAT-box	CAAT	4	-362	-364	NA
CAAT-box	CAAT	4	-362	-655	NA
CAAT-box	CAAT	4	-1358	-1452	NA
CAAT-box	CAAT	4	-1358	-1515	NA
CAAT-box	CAAT	4	-1358	-665	NA
CAAT-box	CAAT	4	-1358	-1356	NA
CAAT-box	CAAT	4	-1358	-1528	NA
CAAT-box	CAAT	4	-1358	-92	NA
CAAT-box	CAAT	4	-1358	-708	NA
CAAT-box	CAAT	4	-1358	-376	NA
CAAT-box	CAAT	4	-1358	-55	NA
CAAT-box	CAAT	4	-1358	-1342	NA
CAAT-box	CAAT	4	-1358	-780	NA
CAAT-box	CAAT	4	-1358	-1392	NA
CAAT-box	CAAT	4	-1358	-400	NA
CAAT-box	CAAT	4	-1358	-364	NA
CAAT-box	CAAT	4	-1358	-655	NA
CAAT-box	CAAT	4	-90	-1452	NA
CAAT-box	CAAT	4	-90	-1515	NA
CAAT-box	CAAT	4	-90	-665	NA
CAAT-box	CAAT	4	-90	-1356	NA
CAAT-box	CAAT	4	-90	-1528	NA
CAAT-box	CAAT	4	-90	-92	NA
CAAT-box	CAAT	4	-90	-708	NA
CAAT-box	CAAT	4	-90	-376	NA
CAAT-box	CAAT	4	-90	-55	NA
CAAT-box	CAAT	4	-90	-1342	NA
CAAT-box	CAAT	4	-90	-780	NA
CAAT-box	CAAT	4	-90	-1392	NA
CAAT-box	CAAT	4	-90	-400	NA
CAAT-box	CAAT	4	-90	-364	NA
CAAT-box	CAAT	4	-90	-655	NA
CAAT-box	CAAT	4	-374	-1452	NA
CAAT-box	CAAT	4	-374	-1515	NA
CAAT-box	CAAT	4	-374	-665	NA
CAAT-box	CAAT	4	-374	-1356	NA
CAAT-box	CAAT	4	-374	-1528	NA
CAAT-box	CAAT	4	-374	-92	NA
CAAT-box	CAAT	4	-374	-708	NA
CAAT-box	CAAT	4	-374	-376	NA
CAAT-box	CAAT	4	-374	-55	NA
CAAT-box	CAAT	4	-374	-1342	NA
CAAT-box	CAAT	4	-374	-780	NA
CAAT-box	CAAT	4	-374	-1392	NA
CAAT-box	CAAT	4	-374	-400	NA
CAAT-box	CAAT	4	-374	-364	NA
CAAT-box	CAAT	4	-374	-655	NA
CAAT-box	CAAT	4	-2325	-1452	NA
CAAT-box	CAAT	4	-2325	-1515	NA
CAAT-box	CAAT	4	-2325	-665	NA
CAAT-box	CAAT	4	-2325	-1356	NA
CAAT-box	CAAT	4	-2325	-1528	NA
CAAT-box	CAAT	4	-2325	-92	NA
CAAT-box	CAAT	4	-2325	-708	NA
CAAT-box	CAAT	4	-2325	-376	NA
CAAT-box	CAAT	4	-2325	-55	NA
CAAT-box	CAAT	4	-2325	-1342	NA
CAAT-box	CAAT	4	-2325	-780	NA
CAAT-box	CAAT	4	-2325	-1392	NA
CAAT-box	CAAT	4	-2325	-400	NA
CAAT-box	CAAT	4	-2325	-364	NA
CAAT-box	CAAT	4	-2325	-655	NA
CAAT-box	CAAT	4	-120	-1452	NA
CAAT-box	CAAT	4	-120	-1515	NA
CAAT-box	CAAT	4	-120	-665	NA
CAAT-box	CAAT	4	-120	-1356	NA
CAAT-box	CAAT	4	-120	-1528	NA
CAAT-box	CAAT	4	-120	-92	NA
CAAT-box	CAAT	4	-120	-708	NA
CAAT-box	CAAT	4	-120	-376	NA
CAAT-box	CAAT	4	-120	-55	NA
CAAT-box	CAAT	4	-120	-1342	NA
CAAT-box	CAAT	4	-120	-780	NA
CAAT-box	CAAT	4	-120	-1392	NA
CAAT-box	CAAT	4	-120	-400	NA
CAAT-box	CAAT	4	-120	-364	NA
CAAT-box	CAAT	4	-120	-655	NA
CAAT-box	CAAT	4	-778	-1452	NA
CAAT-box	CAAT	4	-778	-1515	NA
CAAT-box	CAAT	4	-778	-665	NA
CAAT-box	CAAT	4	-778	-1356	NA
CAAT-box	CAAT	4	-778	-1528	NA
CAAT-box	CAAT	4	-778	-92	NA
CAAT-box	CAAT	4	-778	-708	NA
CAAT-box	CAAT	4	-778	-376	NA
CAAT-box	CAAT	4	-778	-55	NA
CAAT-box	CAAT	4	-778	-1342	NA
CAAT-box	CAAT	4	-778	-780	NA
CAAT-box	CAAT	4	-778	-1392	NA
CAAT-box	CAAT	4	-778	-400	NA
CAAT-box	CAAT	4	-778	-364	NA
CAAT-box	CAAT	4	-778	-655	NA
CAAT-box	CAAT	4	-1344	-1452	NA
CAAT-box	CAAT	4	-1344	-1515	NA
CAAT-box	CAAT	4	-1344	-665	NA
CAAT-box	CAAT	4	-1344	-1356	NA
CAAT-box	CAAT	4	-1344	-1528	NA
CAAT-box	CAAT	4	-1344	-92	NA
CAAT-box	CAAT	4	-1344	-708	NA
CAAT-box	CAAT	4	-1344	-376	NA
CAAT-box	CAAT	4	-1344	-55	NA
CAAT-box	CAAT	4	-1344	-1342	NA
CAAT-box	CAAT	4	-1344	-780	NA
CAAT-box	CAAT	4	-1344	-1392	NA
CAAT-box	CAAT	4	-1344	-400	NA
CAAT-box	CAAT	4	-1344	-364	NA
CAAT-box	CAAT	4	-1344	-655	NA
CAAT-box	CAAT	4	-653	-1452	NA
CAAT-box	CAAT	4	-653	-1515	NA
CAAT-box	CAAT	4	-653	-665	NA
CAAT-box	CAAT	4	-653	-1356	NA
CAAT-box	CAAT	4	-653	-1528	NA
CAAT-box	CAAT	4	-653	-92	NA
CAAT-box	CAAT	4	-653	-708	NA
CAAT-box	CAAT	4	-653	-376	NA
CAAT-box	CAAT	4	-653	-55	NA
CAAT-box	CAAT	4	-653	-1342	NA
CAAT-box	CAAT	4	-653	-780	NA
CAAT-box	CAAT	4	-653	-1392	NA
CAAT-box	CAAT	4	-653	-400	NA
CAAT-box	CAAT	4	-653	-364	NA
CAAT-box	CAAT	4	-653	-655	NA
CAAT-box	CAAT	4	-496	-1452	NA
CAAT-box	CAAT	4	-496	-1515	NA
CAAT-box	CAAT	4	-496	-665	NA
CAAT-box	CAAT	4	-496	-1356	NA
CAAT-box	CAAT	4	-496	-1528	NA
CAAT-box	CAAT	4	-496	-92	NA
CAAT-box	CAAT	4	-496	-708	NA
CAAT-box	CAAT	4	-496	-376	NA
CAAT-box	CAAT	4	-496	-55	NA
CAAT-box	CAAT	4	-496	-1342	NA
CAAT-box	CAAT	4	-496	-780	NA
CAAT-box	CAAT	4	-496	-1392	NA
CAAT-box	CAAT	4	-496	-400	NA
CAAT-box	CAAT	4	-496	-364	NA
CAAT-box	CAAT	4	-496	-655	NA
CAAT-box	CAAT	4	-706	-1452	NA
CAAT-box	CAAT	4	-706	-1515	NA
CAAT-box	CAAT	4	-706	-665	NA
CAAT-box	CAAT	4	-706	-1356	NA
CAAT-box	CAAT	4	-706	-1528	NA
CAAT-box	CAAT	4	-706	-92	NA
CAAT-box	CAAT	4	-706	-708	NA
CAAT-box	CAAT	4	-706	-376	NA
CAAT-box	CAAT	4	-706	-55	NA
CAAT-box	CAAT	4	-706	-1342	NA
CAAT-box	CAAT	4	-706	-780	NA
CAAT-box	CAAT	4	-706	-1392	NA
CAAT-box	CAAT	4	-706	-400	NA
CAAT-box	CAAT	4	-706	-364	NA
CAAT-box	CAAT	4	-706	-655	NA
CAAT-box	CAAT	4	-993	-1452	NA
CAAT-box	CAAT	4	-993	-1515	NA
CAAT-box	CAAT	4	-993	-665	NA
CAAT-box	CAAT	4	-993	-1356	NA
CAAT-box	CAAT	4	-993	-1528	NA
CAAT-box	CAAT	4	-993	-92	NA
CAAT-box	CAAT	4	-993	-708	NA
CAAT-box	CAAT	4	-993	-376	NA
CAAT-box	CAAT	4	-993	-55	NA
CAAT-box	CAAT	4	-993	-1342	NA
CAAT-box	CAAT	4	-993	-780	NA
CAAT-box	CAAT	4	-993	-1392	NA
CAAT-box	CAAT	4	-993	-400	NA
CAAT-box	CAAT	4	-993	-364	NA
CAAT-box	CAAT	4	-993	-655	NA
CAAT-box	CCAAT	5	-1531	-1529	common cis-acting element in promoter and enhancer regions
